# Functional principal component based time-series genome-wide association in sorghum

**DOI:** 10.1101/2020.02.16.951467

**Authors:** Chenyong Miao, Yuhang Xu, Sanzhen Liu, Patrick S. Schnable, James C. Schnable

## Abstract

The phenotypes of plants develop over time and change in response to the environment. New engineering and computer vision technologies track phenotypic change over time. Identifying genetic loci regulating differences in the pattern of phenotypic change remains challenging. In this study we used functional principal component analysis (FPCA) to achieve this aim. Time-series phenotype data was collected from a sorghum diversity panel using a number of technologies including RGB and hyperspectral imaging. Imaging lasted for thirty-seven days centered on reproductive transition. A new higher density SNP set was generated for the same population. Several genes known to controlling trait variation in sorghum have been cloned and characterized. These genes were not confidently identified in genome-wide association analyses at single time points. However, FPCA successfully identified the same known and characterized genes. FPCA analyses partitioned the role these genes play in controlling phenotype. Partitioning was consistent with the known molecular function of the individual cloned genes. FPCA-based genome-wide association studies can enable robust time-series mapping analyses in a wide range of contexts. Time-series analysis can increase the accuracy and power of quantitative genetic analyses.
