## Supplemental Table 2 for "Functional principal component based time-series genome-wide association in sorghum"

### Sheet: DAP_Significant_SNPs
Significant SNPs identified by DAP Sequential GWAS.
chr	pos	rs	41	42	43	44	45	46	47	48	49	50	51	52	53	54	55	56	57	58	59	60	61	62	63	64	65	66	67	68	69	70	71	72	73	74	75	76
1	1932051	S01_1932051					6.47887	6.5856
1	10865984	S01_10865984					6.78933	7.19441	7.769	8.00767		6.89784
1	15696658	S01_15696658					6.75367	7.07916
1	15696689	S01_15696689					6.75367	7.07916
1	17051894	S01_17051894			7.02261	7.66872	8.11938	8.27064
1	17220508	S01_17220508	7.41777	6.86048	6.64086	6.6428	6.70648	6.7396
1	21849243	S01_21849243																			6.51566	6.53355
1	21853656	S01_21853656																			6.46601	6.42146
1	21872936	S01_21872936																			6.46601	6.42146
1	23597724	S01_23597724					6.49926	6.77482
1	23597779	S01_23597779					6.49926	6.77482
1	23598563	S01_23598563					6.49926	6.77482
1	63507572	S01_63507572					6.41858	6.73223
1	66606526	S01_66606526							6.93992	7.72842	6.49326	7.48459	7.12872
1	68549761	S01_68549761		6.49792	7.22894	7.85126	8.35251	8.74233
1	68849101	S01_68849101			6.45262	6.63611	6.79143	6.94391
1	68849634	S01_68849634			6.45262	6.63611	6.79143	6.94391
1	68873326	S01_68873326	7.15663	7.81922	8.24688	8.56096	8.74389	8.80662	6.49713
1	68889042	S01_68889042			6.54239	7.35246	8.04134	8.44912		6.42379
1	68889064	S01_68889064			6.54239	7.35246	8.04134	8.44912		6.42379
1	68891971	S01_68891971			6.54239	7.35246	8.04134	8.44912		6.42379
1	73219484	S01_73219484	7.01396	6.52743
1	73290930	S01_73290930	8.44187	9.06548	9.7804	10.5403	11.1227	11.3811												7.88913	7.50079	7.0912	7.88597	7.43403	7.00861	6.59397
1	73949143	S01_73949143			6.44363	6.8121	7.00953	7.02725
2	1056267	S02_1056267								6.57753		6.73561
2	1079384	S02_1079384								6.57753		6.73561
2	2354386	S02_2354386	6.99864	6.90363
2	2355117	S02_2355117	6.99864	6.90363
2	2355120	S02_2355120	6.99864	6.90363
2	2355285	S02_2355285	6.99864	6.90363
2	2355291	S02_2355291	6.99864	6.90363
2	2376083	S02_2376083	6.99864	6.90363
2	2455042	S02_2455042		6.40854
2	2498264	S02_2498264	6.5669	7.14681	7.05965	6.68837
2	2605824	S02_2605824		6.57594
2	6960218	S02_6960218						6.71457
2	7871405	S02_7871405		6.5601	6.87132	6.88201	6.67155
2	38335987	S02_38335987									7.39175			7.02804
2	38335988	S02_38335988									7.39175			7.02804
2	38390148	S02_38390148									7.88699		6.60375	7.53011	6.79415
2	60497712	S02_60497712					6.45648	6.90642
2	62681978	S02_62681978					7.135	7.9282
2	64146436	S02_64146436	6.41115	6.54357	6.88705	7.31854	7.64716	7.73699
2	74870861	S02_74870861	6.63125
2	74915824	S02_74915824					6.80871	7.02086
2	74948194	S02_74948194					6.80871	7.02086
2	75787434	S02_75787434						6.45851
3	9236825	S03_9236825									6.92038
3	10016294	S03_10016294				6.44221	6.53944	6.46569
3	10016560	S03_10016560				6.44221	6.53944	6.46569
3	53076637	S03_53076637			6.45111	7.0054	7.22616	7.21623
3	58668284	S03_58668284				6.98245	7.33957	7.39108	8.18694	8.45586		7.25219	6.80234
3	62126528	S03_62126528	7.00335	6.911	6.76449	6.60944
3	64348120	S03_64348120		6.49792	7.22894	7.85126	8.35251	8.74233
3	64363050	S03_64363050		6.49792	7.22894	7.85126	8.35251	8.74233
3	65172179	S03_65172179	7.36372	7.94929	8.20372	8.26989	8.13752	7.8534
3	65196835	S03_65196835		6.49792	7.22894	7.85126	8.35251	8.74233
3	68058370	S03_68058370		6.49792	7.22894	7.85126	8.35251	8.74233
3	68173382	S03_68173382	6.91681	6.76791	6.78157	6.85846	6.84152	6.64777
4	7401010	S04_7401010					6.75367	7.07916
4	7401040	S04_7401040					6.75367	7.07916
4	7402006	S04_7402006	8.40634	8.24059	8.25405	8.39235	8.49817	8.48282
4	53948674	S04_53948674		6.64777	6.99379	7.29158	7.47304	7.51249
4	53953140	S04_53953140		6.64777	6.99379	7.29158	7.47304	7.51249
4	53953144	S04_53953144		6.64777	6.99379	7.29158	7.47304	7.51249
4	56578562	S04_56578562									6.45552
4	56578563	S04_56578563									6.45552
4	58960362	S04_58960362							6.78442
4	58960363	S04_58960363							6.78442
4	59889006	S04_59889006	12.5601	12.4051	12.4265	12.5954	12.6724	12.5294
4	59905653	S04_59905653	12.5601	12.4051	12.4265	12.5954	12.6724	12.5294
4	59928812	S04_59928812	9.86328	9.58364	9.48772	9.54056	9.56229	9.45915
4	59928813	S04_59928813	9.86328	9.58364	9.48772	9.54056	9.56229	9.45915
4	59959051	S04_59959051	9.86328	9.58364	9.48772	9.54056	9.56229	9.45915
4	60007393	S04_60007393	9.86328	9.58364	9.48772	9.54056	9.56229	9.45915
4	62973030	S04_62973030			6.64589	7.02025	7.27962	7.43858
4	65561854	S04_65561854	7.01803	7.332	7.38599	7.31543	7.13184	6.87485
4	65595131	S04_65595131	8.01149	8.60822	8.86658	8.94491	8.8516	8.63263
4	65631479	S04_65631479	7.01803	7.332	7.38599	7.31543	7.13184	6.87485
4	65631510	S04_65631510	7.14384	8.5605	9.684	10.6044	11.2696	11.6691	9.64653	6.42379
4	65657150	S04_65657150	7.01803	7.332	7.38599	7.31543	7.13184	6.87485
4	65710598	S04_65710598	7.01803	7.332	7.38599	7.31543	7.13184	6.87485
4	65736368	S04_65736368	7.01803	7.332	7.38599	7.31543	7.13184	6.87485
4	65813140	S04_65813140		6.49792	7.22894	7.85126	8.35251	8.74233
5	7013336	S05_7013336								7.33045	8.2889	7.71715	7.65818		7.13923	6.42028
5	11401708	S05_11401708				6.74011	6.84507	6.73642
5	11401729	S05_11401729				6.74011	6.84507	6.73642
5	11410621	S05_11410621				6.74011	6.84507	6.73642
5	11413679	S05_11413679				6.74011	6.84507	6.73642
5	28230278	S05_28230278																																			6.40754	6.40164
5	54992217	S05_54992217																		6.52954
5	69983134	S05_69983134							6.72705	7.39499	8.07068	7.43533		7.25433	6.47382
5	69983154	S05_69983154							6.45965	7.07392	7.68962	7.07455		6.81422
5	69983208	S05_69983208							6.72705	7.39499	8.07068	7.43533		7.25433	6.47382
5	69983237	S05_69983237							6.72705	7.39499	8.07068	7.43533		7.25433	6.47382
5	69983245	S05_69983245							6.72705	7.39499	8.07068	7.43533		7.25433	6.47382
6	20331489	S06_20331489																																			6.47651	6.66385
6	23061247	S06_23061247																																			6.49651	6.6298
6	45618471	S06_45618471		6.68447	6.41195
6	55559463	S06_55559463			6.44613	6.48614	6.41276
6	56024138	S06_56024138	7.3627	8.3877	9.01626	9.37243	9.44031	9.26132	6.71546	6.76192
6	56024323	S06_56024323	7.3627	8.3877	9.01626	9.37243	9.44031	9.26132	6.71546	6.76192
6	56038835	S06_56038835	7.3627	8.3877	9.01626	9.37243	9.44031	9.26132	6.71546	6.76192
6	56038899	S06_56038899	7.3627	8.3877	9.01626	9.37243	9.44031	9.26132	6.71546	6.76192
6	56038908	S06_56038908	7.3627	8.3877	9.01626	9.37243	9.44031	9.26132	6.71546	6.76192
6	57189554	S06_57189554							6.50761	6.64593
6	60519483	S06_60519483																	6.60974
7	271797	S07_271797	7.41777	6.86048	6.64086	6.6428	6.70648	6.7396
7	58501290	S07_58501290																		6.52954
7	58937970	S07_58937970		7.22077	7.65403	7.82596	7.85227	7.85844	8.00556	6.92942	7.12825	6.54635	6.62605
7	58937975	S07_58937975			6.42942	6.58117	6.66091	6.73553	7.02324
7	59619992	S07_59619992	7.28086								6.54631				6.42995
7	59664739	S07_59664739	6.95121	7.01979	6.73407
7	59944757	S07_59944757	6.46931
7	59955806	S07_59955806	6.61261
7	60060708	S07_60060708	6.40803
7	60063035	S07_60063035									6.91543			6.67077	7.31744	6.94069	6.48671
7	60104728	S07_60104728	6.68574								7.53763			7.18639	7.98597	7.86991	7.64628	6.55209	7.00572	7.29468	6.82217
7	60117318	S07_60117318	7.46701	6.92574	6.49506						6.41716		6.79669		6.44438
7	60167484	S07_60167484									6.78083			6.68999	7.43681	7.38018	7.21284	7.10899	6.51136	6.72103
7	60188965	S07_60188965	6.62452							6.72347	8.30299	7.33278	8.27396	8.60367	9.04694	8.85816	8.50713	8.30237	7.19838	6.75998
7	60326190	S07_60326190											6.66775	6.47895	7.10384	7.16092	7.0957	6.48326	6.94871
7	60326211	S07_60326211											6.66775	6.47895	7.10384	7.16092	7.0957	6.48326	6.94871
7	60339381	S07_60339381											6.83602	6.64598	7.25026	7.2879	7.19936	6.55478	6.93169
7	60427752	S07_60427752											6.96528	6.95064	7.55722	7.67428	7.682	7.26259	7.56359	6.96618	6.66843
7	60453670	S07_60453670													6.62352	6.97205	7.21006	7.00057	7.50109	7.04197	6.7991
7	60453868	S07_60453868													6.41349	6.78176	7.04659	6.88393	7.43069	7.00841	6.80085	6.43416
7	60454204	S07_60454204														6.45321	6.60825		6.82382	6.53106
7	60501660	S07_60501660											7.11776	7.13598	7.93387	8.24334	8.41228	8.02269	8.6637	7.8774	7.53545	7.03931
7	60522277	S07_60522277									7.3204	6.72859	8.10175	8.08945	8.65386	8.73346	8.68722	8.2136	8.56462	7.68073	7.27763	6.75524
7	60533839	S07_60533839								6.45591	7.61496	7.15242	8.53827	8.40419	8.97605	9.03854	8.97218	8.45888	8.90317	7.96922	7.53968	6.9857
7	60533844	S07_60533844									7.3204	6.72859	8.10175	8.08945	8.65386	8.73346	8.68722	8.2136	8.56462	7.68073	7.27763	6.75524
7	60558225	S07_60558225									7.16601	6.51196	7.92365	7.88047	8.42361	8.47097	8.404	7.94028	8.32758	7.47782	7.1083	6.62845
7	60611175	S07_60611175											6.47706		6.88491	6.95484	6.94526	6.52007	7.07918	6.4857
7	60615247	S07_60615247											6.47706		6.88491	6.95484	6.94526	6.52007	7.07918	6.4857
7	60615638	S07_60615638														6.43072	6.5023
7	60724031	S07_60724031												6.78927	6.57855	6.88911	7.10236	6.64741	6.93982	6.69436	6.4295
7	60736382	S07_60736382												6.62889			6.4128		6.63358
7	60736404	S07_60736404												6.44509		6.54477	6.76977		6.68694	6.57748
7	60736421	S07_60736421												6.44509		6.54477	6.76977		6.68694	6.57748
7	60737557	S07_60737557												7.43606	6.95739	7.11058	7.16632	6.61708	6.67566
7	60737611	S07_60737611												6.78348		6.51951	6.60297		6.88922
7	60737626	S07_60737626												7.26395	6.77055	6.9133	6.95832		6.42414
7	60747644	S07_60747644												6.62889			6.4128		6.63358
7	60764097	S07_60764097												6.79799					6.57779
7	60827517	S07_60827517												6.94824	6.50595	6.69598	6.78163		6.86295
7	60862578	S07_60862578									6.87813			6.7071
7	60918958	S07_60918958												6.80922			6.42847		6.44943
7	60935279	S07_60935279												6.80566	6.76962	6.84406	6.82163	6.48382	6.69654
7	60935666	S07_60935666												6.79069	6.87726	7.06221	7.14739	6.85748	7.15499	6.5453
7	61271829	S07_61271829																6.75381
7	61303167	S07_61303167																6.46293
7	61666401	S07_61666401					6.86508	7.16221
7	61669033	S07_61669033					6.86508	7.16221
7	61669040	S07_61669040					6.86508	7.16221
7	61669088	S07_61669088					6.86508	7.16221
8	456133	S08_456133	6.51264	6.76917
8	1186595	S08_1186595									6.68126
8	22375301	S08_22375301				6.44878	6.49016
9	4696294	S09_4696294	7.41777	6.86048	6.64086	6.6428	6.70648	6.7396
9	5293606	S09_5293606										6.77924							6.76914
9	8623482	S09_8623482						6.64515															6.49386
9	44285677	S09_44285677	9.17446	8.68921	8.46919	8.42518	8.37529	8.21795
9	44285683	S09_44285683	9.17446	8.68921	8.46919	8.42518	8.37529	8.21795
9	44861294	S09_44861294			6.46288	6.60402	6.51278
9	46908279	S09_46908279	6.40866
9	47073919	S09_47073919	11.664	11.8839	11.9812	12.0819	12.0635	11.8937
9	47106890	S09_47106890	10.8194	10.9382	11.2177	11.6315	11.9579	12.0673
9	47556151	S09_47556151	8.20325	8.85355	9.22391	9.42686	9.40338	9.16682
9	47781210	S09_47781210	6.40866
9	47796547	S09_47796547	6.99864	6.90363
9	47797687	S09_47797687	6.40866
9	50751018	S09_50751018		6.78169	7.01066	6.82953	6.4521
9	56256270	S09_56256270			6.43933
9	57131602	S09_57131602	7.07031	7.56572	7.39431	6.91374
9	57131723	S09_57131723	6.90595	7.32712	7.1184	6.62195
9	57131728	S09_57131728	6.90595	7.32712	7.1184	6.62195
9	57139029	S09_57139029	6.90595	7.32712	7.1184	6.62195
9	57139068	S09_57139068		6.48519
9	57141366	S09_57141366	6.71536	6.72429
9	57141460	S09_57141460	6.71536	6.72429
9	57141468	S09_57141468	6.71536	6.72429
9	57146244	S09_57146244	6.58829	6.69915
9	57165422	S09_57165422	6.9456	7.41288	7.27315	6.82879
9	57489024	S09_57489024			6.50471	6.82693	6.90638	6.78094
9	57539007	S09_57539007		7.39715	7.80257	7.69171	7.27409	6.74153
9	58015798	S09_58015798		6.46586	6.67251
9	58132893	S09_58132893		6.79722	6.69074
9	58132938	S09_58132938		6.79722	6.69074
10	10218138	S10_10218138				6.51404	6.49047
10	10218139	S10_10218139			6.51982	6.79925	6.80196	6.6115

### Sheet: DAPE_Significant_SNPs
Significant SNPs identified by DAPE Sequential GWAS
chr	pos	rs	-14	-13	-12	-11	-10	-9	-8	-7	-6	-5	-4	-3	-2	-1	0	1	2	3	4	5	6	7	8	9	10
1	61531815	S01_61531815	8.47103	8.0659	7.61761	6.90328
2	14817555	S02_14817555				6.45915	6.45131	6.41919
2	14817562	S02_14817562				6.45915	6.45131	6.41919
2	14817628	S02_14817628				6.45915	6.45131	6.41919
2	41790207	S02_41790207	7.01872	6.94683
3	6743383	S03_6743383											6.58351	6.93609	7.55713	8.10458	8.42524	8.09589	7.72525	8.14124	7.62835	6.95346	6.62077
3	46140611	S03_46140611	7.32468	7.63489
3	46140623	S03_46140623	7.32468
3	47049749	S03_47049749	7.20246
3	71803084	S03_71803084	6.72933
4	21499714	S04_21499714					6.72357	7.16109	7.58898	7.70538	7.52198	7.11015
4	48047537	S04_48047537	6.84459	6.74421
4	53884088	S04_53884088	6.89529
5	44409408	S05_44409408	7.08736
5	47024622	S05_47024622	8.08979	8.43322	8.76821	8.78606	9.04036	8.86338	8.62315	7.95198	7.42725	6.86
5	67230594	S05_67230594	6.85727	6.69948	6.54622
6	18793363	S06_18793363	7.88442	8.05353	8.08178	8.13036	8.05489	8.08789	8.443
6	31274677	S06_31274677			7.39991	7.87427
6	33047170	S06_33047170	7.14434	7.44074	7.67284	7.9688	8.24519	7.9443	7.63424
6	37877637	S06_37877637	12.2607	12.5353	12.6345	12.7287	12.7778	12.1388	11.6207	10.9477	10.2067	9.4674
6	38719882	S06_38719882								6.5344
6	38720982	S06_38720982								6.5344
6	38748689	S06_38748689				6.53167	6.97174	7.54768	7.7903	8.05026	7.37585	6.90251
6	38748690	S06_38748690				6.53167	6.97174	7.54768	7.7903	8.05026	7.37585	6.90251
6	38748730	S06_38748730				6.53167	6.97174	7.54768	7.7903	8.05026	7.37585	6.90251
6	38782969	S06_38782969						6.547	6.6233	6.55645
6	38789130	S06_38789130				6.70396	7.4409	7.99617	8.16496	8.24472	7.53031	6.9257
6	38789161	S06_38789161						6.50893	6.58678	6.57159
6	38791344	S06_38791344				6.84544	7.58517	8.12936	8.2688	8.28881	7.49974	6.82983
6	38838520	S06_38838520						6.48086	6.5301	6.4724
6	38856040	S06_38856040						6.61876	6.80663	6.79038
6	38861829	S06_38861829				6.84544	7.58517	8.12936	8.2688	8.28881	7.49974	6.82983
6	38864255	S06_38864255					6.82623
6	38885404	S06_38885404				6.84544	7.58517	8.12936	8.2688	8.28881	7.49974	6.82983
6	38885437	S06_38885437				6.84544	7.58517	8.12936	8.2688	8.28881	7.49974	6.82983
6	38914265	S06_38914265					6.75754	7.27763	7.38511	7.37513	6.64855
6	38915941	S06_38915941				6.40129	7.06814	7.61529	7.74775	7.75632	6.99213
6	38935791	S06_38935791				6.84544	7.58517	8.12936	8.2688	8.28881	7.49974	6.82983
6	38935947	S06_38935947				6.84544	7.58517	8.12936	8.2688	8.28881	7.49974	6.82983
6	38936418	S06_38936418				6.84544	7.58517	8.12936	8.2688	8.28881	7.49974	6.82983
6	38953325	S06_38953325				6.84544	7.58517	8.12936	8.2688	8.28881	7.49974	6.82983
6	38955259	S06_38955259				6.84544	7.58517	8.12936	8.2688	8.28881	7.49974	6.82983
6	38955312	S06_38955312				6.84544	7.58517	8.12936	8.2688	8.28881	7.49974	6.82983
6	38955446	S06_38955446				6.84544	7.58517	8.12936	8.2688	8.28881	7.49974	6.82983
6	38955541	S06_38955541				6.84544	7.58517	8.12936	8.2688	8.28881	7.49974	6.82983
6	38956381	S06_38956381			6.78294	7.61099	8.43587	9.04338	9.22473	9.32775	8.54475	7.86323	6.66865
6	38956689	S06_38956689				6.84544	7.58517	8.12936	8.2688	8.28881	7.49974	6.82983
6	38961376	S06_38961376				6.84544	7.58517	8.12936	8.2688	8.28881	7.49974	6.82983
6	38966366	S06_38966366				6.84544	7.58517	8.12936	8.2688	8.28881	7.49974	6.82983
6	38966412	S06_38966412				6.84544	7.58517	8.12936	8.2688	8.28881	7.49974	6.82983
6	38967255	S06_38967255				6.84544	7.58517	8.12936	8.2688	8.28881	7.49974	6.82983
6	38992424	S06_38992424				6.45193	7.23763	7.80223	7.97289	8.02375	7.28383	6.62706
6	38998378	S06_38998378				6.84544	7.58517	8.12936	8.2688	8.28881	7.49974	6.82983
6	39003888	S06_39003888				6.53991	7.20956	7.71226	7.79974	7.79281	6.9922
6	39003973	S06_39003973				6.84544	7.58517	8.12936	8.2688	8.28881	7.49974	6.82983
6	39012385	S06_39012385				6.84544	7.58517	8.12936	8.2688	8.28881	7.49974	6.82983
6	39017917	S06_39017917				6.84544	7.58517	8.12936	8.2688	8.28881	7.49974	6.82983
6	39019764	S06_39019764				6.84544	7.58517	8.12936	8.2688	8.28881	7.49974	6.82983
6	39029628	S06_39029628				6.84544	7.58517	8.12936	8.2688	8.28881	7.49974	6.82983
6	39030095	S06_39030095				6.45787	7.17765	7.74178	7.87773	7.13689	6.40622
6	39111163	S06_39111163				7.03302	7.66831	8.28168	8.50486	8.59712	7.95874	7.36756
6	39111168	S06_39111168				7.03302	7.66831	8.28168	8.50486	8.59712	7.95874	7.36756
6	39111196	S06_39111196				7.03302	7.66831	8.28168	8.50486	8.59712	7.95874	7.36756
6	39111197	S06_39111197				7.03302	7.66831	8.28168	8.50486	8.59712	7.95874	7.36756
6	39111225	S06_39111225				7.03302	7.66831	8.28168	8.50486	8.59712	7.95874	7.36756
6	39115122	S06_39115122				7.03302	7.66831	8.28168	8.50486	8.59712	7.95874	7.36756
6	39115142	S06_39115142				7.03302	7.66831	8.28168	8.50486	8.59712	7.95874	7.36756
6	39532056	S06_39532056							6.5003	6.59824
6	39583657	S06_39583657					6.74348	7.09227	7.19294	7.16611	6.72032
6	39590192	S06_39590192					6.74348	7.09227	7.19294	7.16611	6.72032
6	39590194	S06_39590194					6.74348	7.09227	7.19294	7.16611	6.72032
6	39639176	S06_39639176		6.64842				6.51996	6.71336	6.73437	6.48302
6	40251331	S06_40251331					6.61599	6.41026
6	40332057	S06_40332057	8.05898	8.24703	8.42807	8.6059	8.77487	8.39658	8.1807	7.96132	7.46156	6.88814
6	40366730	S06_40366730	8.05898	8.24703	8.42807	8.6059	8.77487	8.39658	8.1807	7.96132	7.46156	6.88814
6	40389958	S06_40389958	9.08664	9.29777	9.45324	9.56732	9.61112	9.16722	8.8748	8.57017	7.98179	7.3676
6	40390007	S06_40390007	8.24831	8.54075	8.72261	8.79764	8.7988	8.3678	8.04888	7.73256	7.17119	6.57837
6	40396514	S06_40396514	8.05898	8.24703	8.42807	8.6059	8.77487	8.39658	8.1807	7.96132	7.46156	6.88814
6	40399554	S06_40399554	8.05898	8.24703	8.42807	8.6059	8.77487	8.39658	8.1807	7.96132	7.46156	6.88814
6	40407013	S06_40407013	9.08664	9.29777	9.45324	9.56732	9.61112	9.16722	8.8748	8.57017	7.98179	7.3676
6	42235000	S06_42235000						6.70211	7.03301	7.2146	7.16509	7.0088
6	42235146	S06_42235146						6.70211	7.03301	7.2146	7.16509	7.0088
6	42246808	S06_42246808						6.70211	7.03301	7.2146	7.16509	7.0088
6	42255005	S06_42255005					6.52079
6	42255080	S06_42255080					6.52079
6	42255081	S06_42255081					6.77623
6	42255099	S06_42255099					6.52079
6	42255106	S06_42255106					6.52079
6	42255119	S06_42255119					6.52079
6	42255127	S06_42255127					6.52079
6	42465155	S06_42465155		7.00803	7.49181	8.16409	8.81489	9.17466	9.40128	9.15016	8.8666	8.39171
6	42471057	S06_42471057		7.00803	7.49181	8.16409	8.81489	9.17466	9.40128	9.15016	8.8666	8.39171
6	42482630	S06_42482630		7.00803	7.49181	8.16409	8.81489	9.17466	9.40128	9.15016	8.8666	8.39171
6	42482642	S06_42482642		7.00803	7.49181	8.16409	8.81489	9.17466	9.40128	9.15016	8.8666	8.39171
7	14410865	S07_14410865	7.84313	7.6733	7.31281	6.8496
8	40938985	S08_40938985	8.34961	8.31825	7.67075	7.52114	7.3253
9	56557614	S09_56557614						6.50354	6.673	6.51752
9	56994655	S09_56994655							6.91521	7.09847	7.49277	7.86156	7.34405	7.36953	7.93522	7.83789	7.65339	6.90431	6.47045
9	57001145	S09_57001145									6.54154	6.83653			6.73908	6.64662	6.47546
9	57005346	S09_57005346							7.0649	7.33321	7.7582	8.10517	7.745	7.70842	8.19217	8.02333	7.73987
9	57054546	S09_57054546									6.45039	6.83278			6.5605
9	57054557	S09_57054557									6.45039	6.83278			6.5605
9	57127419	S09_57127419							6.4519	6.77122	7.18399	7.16976	6.4965		6.60521
9	57240187	S09_57240187	7.33916	6.99824	6.80136	6.54722
9	57240202	S09_57240202	7.33916	6.99824	6.80136	6.54722
9	57968281	S09_57968281							6.46105	6.76006	6.77086	7.20957
10	1282275	S10_1282275	8.21729	8.02277
10	20382499	S10_20382499	8.28223	8.38992	8.36673	8.32168				6.69441	6.90039	6.84756

### Sheet: PC1_Significant_SNPs
Significant SNPs identified by PC1
chr	position	p value
3	6743383	6.57667
6	42290560	7.37587
6	37877637	7.05673
6	42288921	6.92661
9	56994655	6.53411

### Sheet: Genes_near_Chr3_6743383(PC1)
WAKs genes near the significant SNP Chr3 6743383 identified by PC1 GWAS
chr	start	end	gene	dist_to_significantSNPs
Chr03	6869354	6876298	Sobic.003G079900	125971
Chr03	6884785	6895439	Sobic.003G080000	141402
Chr03	6902051	6912375	Sobic.003G080100	158668
Chr03	6913093	6914014	Sobic.003G080300	169710
Chr03	6918120	6918803	Sobic.003G080400	174737
Chr03	6919131	6920242	Sobic.003G080500	175748
Chr03	6927434	6929932	Sobic.003G080600	184051
Chr03	6933180	6942567	Sobic.003G080700	189797
Chr03	6937708	6938684	Sobic.003G080800	194325
Chr03	6957584	6960419	Sobic.003G080900	214201
Chr03	6981610	6986283	Sobic.003G081100	238227
Chr03	6986369	6987330	Sobic.003G081200	242986
Chr03	6990454	6991224	Sobic.003G081300	247071
Chr03	6994193	6995152	Sobic.003G081400	250810
Chr03	7001980	7002930	Sobic.003G081500	258597
Chr03	7008078	7009662	Sobic.003G081601	264695
Chr03	7005056	7018298	Sobic.003G081700	261673

### Sheet: PC2_Significant_SNPs
Significant SNPs identified by PC1
chr	position	p value
5	31784343	7.85567
5	26896062	7.25607
7	59786631	6.72112
9	20029010	9.51138
9	21805042	9.46516
9	21805032	7.17959
